# Oxidation-induced structural changes in actin and myosin evaluated by computational simulation, machine learning modeling and high-speed AFM

**DOI:** 10.1101/2024.07.04.600628

**Authors:** Oleg S. Matusovsky, Daren Elkrief, Yu-Shu Cheng, Dilson E. Rassier

## Abstract

High levels of reactive oxygen species produced during muscle oxidative stress are implicated in the development of several muscle diseases. To better understand the mechanism behind a reduced myosin force generation under oxidizing conditions, we analyzed the structural and functional changes in the actin and actin-myosin complex using high-speed atomic force microscopy (HS-AFM), simulated HS-AFM, and molecular dynamics (MD) simulation. Computational oxidative nitration of tyrosine residues demonstrated instability in the molecular structure of the F-actin subunit. Cross-section analysis of the simulated HS-AFM images revealed a shift in the height values (∼0.2-1.5 nm in magnitude) between the non-oxidized and oxidized actin, which correspond to the height differences observed in HS-AFM experiments with in vitro oxidized F-actin. The oxidation-induced structural alterations in actin impact myosin molecule displacement on the single-molecule level. The displacements of myosin heads along the F-actin filaments in the presence of ATP involve the binding of the myosin molecule to a specific site on the F-actin filament, followed by the rotation of the myosin lever arm, which triggers the release of inorganic phosphate (Pi). Subsequently, the myosin head detaches from the F-actin and re-binds to a new site on the filament. The formation of the SIN-1-treated F-actin-myosin complex in the presence of ATP resulted in a change in myosin head displacement size, with a significant decrease in the frequency of long displacements (≥ 4 nm). These results suggest that oxidation decreases the pool of the weak-bound myosin molecules and shortens the long displacements related to the Pi release step, reducing the force generation by myosin motors.
