## Supplementary Table for "Oxidation-induced structural changes in actin and myosin evaluated by computational simulation, machine learning modeling and high-speed AFM"

### Sheet: Sheet1
PDB: 8EFH
rank	chain	residue position	residue	p(bind)		rank	chain	residue position	residue	p(bind)		rank	chain	residue position	residue	p(bind)		rank	chain	residue position	residue	p(bind)		rank	chain	residue position	residue	p(bind)
0	B	157	D	0.7854		0	C	137	Q	0.8327		0	D	137	Q	0.7801		0	E	137	Q	0.7761		0	F	137	Q	0.8294
1	B	137	Q	0.7658		1	C	157	D	0.8161		1	D	136	I	0.7638		1	E	157	D	0.764		1	F	14	S	0.754
2	B	303	T	0.7522		2	C	302	G	0.7874		2	D	157	D	0.7408		2	E	156	G	0.7631		2	F	157	D	0.7468
3	B	302	G	0.7493		3	C	156	G	0.7645		3	D	303	T	0.642		3	E	14	S	0.7364		3	F	136	I	0.7436
4	B	156	G	0.7339		4	C	136	I	0.7437		4	D	12	N	0.6389		4	E	302	G	0.6977		4	F	156	G	0.7003
5	B	136	I	0.7167		5	C	14	S	0.7344		5	D	156	G	0.6352		5	E	136	I	0.6927		5	F	302	G	0.694
6	B	154	D	0.6474		6	C	16	L	0.7106		6	D	14	S	0.6315		6	E	12	N	0.6676		6	F	16	L	0.6763
7	B	155	S	0.6428		7	C	303	T	0.6816		7	D	302	G	0.6082		7	E	303	T	0.6569		7	F	107	E	0.6759
8	B	16	L	0.6313		8	C	107	E	0.6739		8	D	109	P	0.5838		8	E	16	L	0.6294		8	F	303	T	0.6377
9	B	14	S	0.5776		9	C	12	N	0.6289		9	D	16	L	0.5659		9	E	13	G	0.5937		9	F	12	N	0.6287
10	B	12	N	0.5658		10	C	15	G	0.6006		10	D	154	D	0.531		10	E	155	S	0.5621		10	F	109	P	0.6072
11	B	109	P	0.5352		11	C	154	D	0.5889		11	D	155	S	0.5304		11	E	15	G	0.555		11	F	15	G	0.6067
12	B	13	G	0.5216		12	C	109	P	0.5849		12	D	107	E	0.5237		12	E	154	D	0.5399		12	F	154	D	0.6003
13	B	15	G	0.5169		13	C	155	S	0.5829		13	D	13	G	0.4862		13	E	107	E	0.4891		13	F	13	G	0.5369
14	B	182	G	0.513		14	C	13	G	0.5465		14	D	135	A	0.4813		14	E	109	P	0.4854		14	F	155	S	0.5203
15	B	107	E	0.5045		15	C	133	Y	0.5419		15	D	133	Y	0.4809		15	E	158	G	0.4723		15	F	133	Y	0.4796
16	B	108	A	0.501		16	C	116	R	0.4982		16	D	108	A	0.4546		16	E	135	A	0.4594		16	F	116	R	0.4726
17	B	139	V	0.4823		17	C	108	A	0.4807		17	D	213	K	0.445		17	E	134	V	0.4577		17	F	213	K	0.4658
18	B	106	T	0.4593		18	C	135	A	0.4738		18	D	139	V	0.4415		18	E	116	R	0.4504		18	F	135	A	0.4557
19	B	133	Y	0.4556		19	C	158	G	0.4636		19	D	15	G	0.4341		19	E	182	G	0.45		19	F	134	V	0.4306
20	B	213	K	0.4518		20	C	306	Y	0.4482		20	D	306	Y	0.4323		20	E	71	I	0.4429		20	F	139	V	0.4217
21	B	306	Y	0.4387		21	C	182	G	0.4378		21	D	106	T	0.4162		21	E	133	Y	0.4355		21	F	161	H	0.4194
22	B	116	R	0.433		22	C	213	K	0.4301		22	D	161	H	0.4131		22	E	213	K	0.4329		22	F	182	G	0.4167
23	B	304	T	0.4317		23	C	301	G	0.4286		23	D	182	G	0.4114		23	E	301	G	0.4291		23	F	71	I	0.4152
24	B	161	H	0.4177		24	C	106	T	0.4221		24	D	134	V	0.4074		24	E	306	Y	0.4243		24	F	301	G	0.4127
25	B	135	A	0.4122		25	C	134	V	0.4179		25	D	116	R	0.3984		25	E	108	A	0.4195		25	F	306	Y	0.4063
26	B	301	G	0.3833		26	C	139	V	0.4154		26	D	301	G	0.3874		26	E	106	T	0.4109		26	F	108	A	0.3912
27	B	18	K	0.373		27	C	71	I	0.4123		27	D	71	I	0.3697		27	E	139	V	0.4077		27	F	158	G	0.3816
28	B	11	D	0.3521		28	C	339	V	0.4088		28	D	339	V	0.3673		28	E	161	H	0.3848		28	F	339	V	0.3771
29	B	160	T	0.3517		29	C	11	D	0.3903		29	D	138	A	0.3432		29	E	33	S	0.3743		29	F	106	T	0.3729
30	B	158	G	0.3444		30	C	335	R	0.3669		30	D	304	T	0.3367		30	E	339	V	0.3447		30	F	33	S	0.3682
31	B	143	Y	0.3417		31	C	143	Y	0.3666		31	D	143	Y	0.3365		31	E	11	D	0.3331		31	F	143	Y	0.3546
32	B	210	R	0.3392		32	C	161	H	0.3634		32	D	11	D	0.3278		32	E	181	A	0.3298		32	F	336	K	0.3436
33	B	181	A	0.3253		33	C	181	A	0.355		33	D	336	K	0.3268		33	E	159	V	0.3163		33	F	11	D	0.341
34	B	138	A	0.3139		34	C	18	K	0.3512		34	D	181	A	0.3182		34	E	74	G	0.3148		34	F	304	T	0.3258
35	B	71	I	0.311		35	C	336	K	0.3412		35	D	335	R	0.3043		35	E	336	K	0.306		35	F	138	A	0.3251
36	B	183	R	0.3034		36	C	138	A	0.339		36	D	158	G	0.3032		36	E	138	A	0.3055		36	F	18	K	0.3008
37	B	134	V	0.2916		37	C	74	G	0.3165		37	D	210	R	0.2971		37	E	183	R	0.3002		37	F	210	R	0.2957
38	B	339	V	0.288		38	C	183	R	0.3128		38	D	170	A	0.2949		38	E	143	Y	0.297		38	F	181	A	0.2916
39	B	336	K	0.2839		39	C	210	R	0.3112		39	D	33	S	0.2886		39	E	18	K	0.2954		39	F	183	R	0.2843
40	B	214	E	0.2816		40	C	33	S	0.3044		40	D	175	I	0.2843		40	E	304	T	0.2919		40	F	74	G	0.2833
41	B	170	A	0.2803		41	C	304	T	0.3026		41	D	163	V	0.2831		41	E	210	R	0.2843		41	F	169	Y	0.279
42	B	33	S	0.272		42	C	175	I	0.2544		42	D	110	L	0.2807		42	E	169	Y	0.2744		42	F	110	L	0.2728
43	B	169	Y	0.2678		43	C	214	E	0.2483		43	D	74	G	0.2802		43	E	375	F	0.273		43	F	163	V	0.2617
44	B	335	R	0.2674		44	C	170	A	0.246		44	D	159	V	0.2558		44	E	170	A	0.2418		44	F	159	V	0.2522
45	B	74	G	0.2668		45	C	159	V	0.243		45	D	183	R	0.2555		45	E	69	Y	0.2397		45	F	175	I	0.2473
46	B	153	L	0.2655		46	C	160	T	0.2422		46	D	18	K	0.2524		46	E	175	I	0.2385		46	F	214	E	0.2466
47	B	185	L	0.2637		47	C	111	N	0.2343		47	D	214	E	0.2456		47	E	335	R	0.2311		47	F	300	S	0.2397
48	B	163	V	0.251		48	C	169	Y	0.2321		48	D	375	F	0.2422		48	E	214	E	0.2292		48	F	346	L	0.2336
49	B	159	V	0.2415		49	C	300	S	0.2281		49	D	169	Y	0.2351		49	E	111	N	0.2277		49	F	140	L	0.2208
50	B	305	M	0.2383		50	C	185	L	0.2197		50	D	165	I	0.218		50	E	140	L	0.217		50	F	170	A	0.2186
51	B	300	S	0.2372		51	C	375	F	0.2165		51	D	140	L	0.2129		51	E	163	V	0.2156		51	F	111	N	0.2101
52	B	180	L	0.2226		52	C	140	L	0.2113		52	D	153	L	0.2059		52	E	160	T	0.2019		52	F	335	R	0.2098
53	B	309	I	0.2159		53	C	165	I	0.2074		53	D	346	L	0.2054		53	E	300	S	0.1938		53	F	160	T	0.207
54	B	165	I	0.2116		54	C	305	M	0.1981		54	D	172	P	0.2036		54	E	110	L	0.1913		54	F	153	L	0.2019
55	B	69	Y	0.211		55	C	153	L	0.1922		55	D	185	L	0.1921		55	E	17	V	0.1878		55	F	165	I	0.1994
56	B	175	I	0.2085		56	C	168	G	0.1887		56	D	300	S	0.1853		56	E	185	L	0.1869		56	F	305	M	0.1943
57	B	168	G	0.2065		57	C	163	V	0.1883		57	D	160	T	0.1794		57	E	105	L	0.1857		57	F	172	P	0.1902
58	B	111	N	0.2058		58	C	69	Y	0.1737		58	D	105	L	0.179		58	E	305	M	0.1849		58	F	82	M	0.1855
59	B	162	N	0.2045		59	C	110	L	0.1734		59	D	352	F	0.1767		59	E	165	I	0.1742		59	F	185	L	0.1791
60	B	346	L	0.2014		60	C	180	L	0.1645		60	D	111	N	0.172		60	E	73	H	0.1716		60	F	105	L	0.1785
61	B	375	F	0.1965		61	C	32	P	0.161		61	D	305	M	0.1719		61	E	180	L	0.1658		61	F	375	F	0.1647
62	B	17	V	0.1764		62	C	346	L	0.1606		62	D	73	H	0.1697		62	E	153	L	0.1643		62	F	177	R	0.1549
63	B	140	L	0.1753		63	C	309	I	0.159		63	D	178	L	0.162		63	E	172	P	0.1632		63	F	178	L	0.1536
64	B	178	L	0.1739		64	C	73	H	0.1568		64	D	309	I	0.1557		64	E	177	R	0.1627		64	F	352	F	0.1485
65	B	105	L	0.1646		65	C	72	E	0.1528		65	D	17	V	0.153		65	E	352	F	0.1624		65	F	309	I	0.1471
66	B	110	L	0.1642		66	C	178	L	0.1454		66	D	69	Y	0.1493		66	E	309	I	0.1623		66	F	69	Y	0.1467
67	B	19	A	0.1618		67	C	355	M	0.1425		67	D	177	R	0.1468		67	E	346	L	0.1622		67	F	162	N	0.1452
68	B	261	L	0.1583		68	C	105	L	0.1396		68	D	180	L	0.1457		68	E	168	G	0.1404		68	F	17	V	0.1431
69	B	177	R	0.154		69	C	162	N	0.1382		69	D	355	M	0.1395		69	E	19	A	0.1332		69	F	168	G	0.143
70	B	352	F	0.1484		70	C	172	P	0.1246		70	D	168	G	0.136		70	E	162	N	0.1326		70	F	72	E	0.143
71	B	73	H	0.1476		71	C	113	K	0.1221		71	D	82	M	0.1343		71	E	203	T	0.1321		71	F	32	P	0.1334
72	B	32	P	0.1423		72	C	352	F	0.1199		72	D	148	T	0.1215		72	E	206	R	0.1315		72	F	73	H	0.1333
73	B	186	T	0.1304		73	C	17	V	0.1123		73	D	162	N	0.1211		73	E	178	L	0.1297		73	F	180	L	0.131
74	B	172	P	0.1283		74	C	177	R	0.1091		74	D	19	A	0.1208		74	E	72	E	0.1255		74	F	207	E	0.1224
75	B	274	I	0.123		75	C	337	Y	0.1086		75	D	72	E	0.1207		75	E	119	M	0.1231		75	F	148	T	0.1192
76	B	207	E	0.1177		76	C	206	R	0.1052		76	D	32	P	0.1177		76	E	32	P	0.1198		76	F	119	M	0.1122
77	B	355	M	0.1133		77	C	186	T	0.1032		77	D	141	S	0.1114		77	E	82	M	0.1138		77	F	355	M	0.1096
78	B	123	M	0.1101		78	C	207	E	0.1026		78	D	112	P	0.1095		78	E	355	M	0.1115		78	F	206	R	0.1092
79	B	10	C	0.11		79	C	261	L	0.1021		79	D	119	M	0.1079		79	E	186	T	0.111		79	F	123	M	0.1035
80	B	351	T	0.1052		80	C	203	T	0.0948		80	D	261	L	0.1		80	E	207	E	0.1098		80	F	142	L	0.1029
81	B	337	Y	0.1043		81	C	34	I	0.0883		81	D	373	K	0.098		81	E	261	L	0.1042		81	F	113	K	0.1009
82	B	72	E	0.1041		82	C	141	S	0.0877		82	D	10	C	0.0965		82	E	141	S	0.0971		82	F	141	S	0.0938
83	B	206	R	0.1036		83	C	148	T	0.0867		83	D	75	I	0.0938		83	E	10	C	0.0966		83	F	186	T	0.0929
84	B	148	T	0.0956		84	C	82	M	0.0859		84	D	203	T	0.0916		84	E	371	H	0.0932		84	F	19	A	0.0916
85	B	373	K	0.0933		85	C	171	L	0.0854		85	D	371	H	0.0909		85	E	373	K	0.0931		85	F	203	T	0.091
86	B	142	L	0.091		86	C	19	A	0.0848		86	D	113	K	0.088		86	E	274	I	0.0884		86	F	76	I	0.0882
87	B	297	N	0.0901		87	C	142	L	0.0845		87	D	142	L	0.0866		87	E	337	Y	0.0882		87	F	171	L	0.0851
88	B	119	M	0.0881		88	C	151	I	0.0815		88	D	274	I	0.0862		88	E	148	T	0.0877		88	F	112	P	0.0836
89	B	113	K	0.0865		89	C	115	N	0.0794		89	D	76	I	0.0858		89	E	271	S	0.0875		89	F	261	L	0.0805
90	B	62	R	0.085		90	C	119	M	0.0791		90	D	151	I	0.0831		90	E	76	I	0.0842		90	F	274	I	0.0802
91	B	269	M	0.0846		91	C	269	M	0.0788		91	D	186	T	0.0831		91	E	113	K	0.0836		91	F	151	I	0.0791
92	B	86	W	0.0834		92	C	123	M	0.0763		92	D	207	E	0.0816		92	E	75	I	0.0793		92	F	34	I	0.0754
93	B	141	S	0.0824		93	C	76	I	0.0761		93	D	271	S	0.0815		93	E	115	N	0.0767		93	F	373	K	0.0749
94	B	82	M	0.0817		94	C	274	I	0.0751		94	D	206	R	0.0794		94	E	86	W	0.0739		94	F	27	P	0.0744
95	B	171	L	0.0811		95	C	27	P	0.0749		95	D	171	L	0.0781		95	E	142	L	0.0732		95	F	340	W	0.0736
96	B	203	T	0.078		96	C	373	K	0.0744		96	D	351	T	0.076		96	E	62	R	0.0705		96	F	349	L	0.0735
97	B	176	M	0.0689		97	C	340	W	0.073		97	D	269	M	0.072		97	E	269	M	0.0703		97	F	271	S	0.0717
98	B	151	I	0.0688		98	C	338	S	0.0724		98	D	176	M	0.0716		98	E	112	P	0.0701		98	F	351	T	0.0716
99	B	271	S	0.0686		99	C	271	S	0.0682		99	D	337	Y	0.0715		99	E	151	I	0.0696		99	F	269	M	0.0665
100	B	299	L	0.0681		100	C	371	H	0.0665		100	D	86	W	0.0713		100	E	184	D	0.0694		100	F	337	Y	0.0653
101	B	371	H	0.0665		101	C	112	P	0.0664		101	D	27	P	0.0706		101	E	171	L	0.0663		101	F	10	C	0.065
102	B	313	M	0.0662		102	C	351	T	0.0663		102	D	123	M	0.0702		102	E	27	P	0.066		102	F	173	H	0.065
103	B	349	L	0.0656		103	C	332	P	0.065		103	D	372	R	0.0645		103	E	152	V	0.0659		103	F	86	W	0.0644
104	B	34	I	0.0654		104	C	299	L	0.0644		104	D	297	N	0.0606		104	E	34	I	0.0638		104	F	64	I	0.0636
105	B	112	P	0.065		105	C	217	C	0.0588		105	D	115	N	0.0597		105	E	123	M	0.0635		105	F	75	I	0.0631
106	B	76	I	0.0649		106	C	152	V	0.0587		106	D	349	L	0.0572		106	E	47	M	0.0599		106	F	371	H	0.0623
107	B	31	F	0.0647		107	C	10	C	0.0584		107	D	152	V	0.0558		107	E	68	K	0.0597		107	F	104	L	0.0612
108	B	104	L	0.0642		108	C	59	Q	0.0558		108	D	34	I	0.0556		108	E	253	E	0.0596		108	F	59	Q	0.0591
109	B	340	W	0.0619		109	C	184	D	0.0553		109	D	184	D	0.0548		109	E	351	T	0.0587		109	F	152	V	0.0588
110	B	217	C	0.0608		110	C	297	N	0.0548		110	D	250	I	0.0547		110	E	340	W	0.057		110	F	115	N	0.0583
111	B	115	N	0.0595		111	C	31	F	0.0546		111	D	340	W	0.0529		111	E	176	M	0.0547		111	F	297	N	0.056
112	B	372	R	0.0587		112	C	62	R	0.0544		112	D	313	M	0.0525		112	E	219	V	0.0542		112	F	176	M	0.0552
113	B	179	D	0.0576		113	C	75	I	0.0541		113	D	217	C	0.0523		113	E	64	I	0.054		113	F	299	L	0.0544
114	B	278	T	0.056		114	C	30	V	0.0538		114	D	62	R	0.0511		114	E	338	S	0.0533		114	F	85	I	0.0506
115	B	152	V	0.0558		115	C	86	W	0.0528		115	D	299	L	0.0509		115	E	30	V	0.0531		115	F	30	V	0.0501
116	B	59	Q	0.0546		116	C	67	L	0.0522		116	D	173	H	0.0507		116	E	85	I	0.0524		116	F	62	R	0.0497
117	B	242	L	0.0541		117	C	349	L	0.0513		117	D	59	Q	0.05		117	E	297	N	0.0509		117	F	68	K	0.0494
118	B	184	D	0.0538		118	C	188	Y	0.0503		118	D	179	D	0.0482		118	E	217	C	0.0504		118	F	70	P	0.0492
119	B	85	I	0.0531		119	C	179	D	0.0498		119	D	219	V	0.0482		119	E	332	P	0.049		119	F	338	S	0.0483
120	B	164	P	0.053		120	C	64	I	0.0498		120	D	64	I	0.0481		120	E	67	L	0.0489		120	F	147	R	0.0479
121	B	27	P	0.052		121	C	372	R	0.0496		121	D	338	S	0.0475		121	E	299	L	0.0471		121	F	219	V	0.0477
122	B	253	E	0.052		122	C	47	M	0.0484		122	D	30	V	0.046		122	E	202	T	0.0468		122	F	149	T	0.0469
123	B	258	P	0.0513		123	C	219	V	0.0472		123	D	47	M	0.0453		123	E	49	Q	0.0462		123	F	49	Q	0.0464
124	B	149	T	0.0508		124	C	258	P	0.0466		124	D	67	L	0.0447		124	E	349	L	0.0462		124	F	184	D	0.0461
125	B	338	S	0.0508		125	C	176	M	0.046		125	D	104	L	0.044		125	E	59	Q	0.0462		125	F	35	V	0.0446
126	B	307	P	0.0495		126	C	85	I	0.0456		126	D	258	P	0.0437		126	E	259	E	0.0461		126	F	31	F	0.0442
127	B	29	A	0.0475		127	C	104	L	0.0447		127	D	85	I	0.0433		127	E	250	I	0.0453		127	F	332	P	0.0429
128	B	67	L	0.0475		128	C	40	H	0.0446		128	D	147	R	0.0432		128	E	31	F	0.0453		128	F	67	L	0.0411
129	B	219	V	0.047		129	C	147	R	0.0434		129	D	188	Y	0.042		129	E	242	L	0.0447		129	F	313	M	0.041
130	B	277	T	0.0461		130	C	294	Y	0.0432		130	D	307	P	0.0405		130	E	104	L	0.0444		130	F	217	C	0.0406
131	B	332	P	0.0452		131	C	49	Q	0.043		131	D	332	P	0.0405		131	E	372	R	0.0435		131	F	164	P	0.0401
132	B	64	I	0.045		132	C	216	L	0.0427		132	D	277	T	0.0403		132	E	294	Y	0.0423		132	F	9	V	0.0401
133	B	356	W	0.0446		133	C	149	T	0.0426		133	D	278	T	0.0393		133	E	188	Y	0.0407		133	F	277	T	0.0398
134	B	47	M	0.0446		134	C	313	M	0.0416		134	D	294	Y	0.0392		134	E	258	P	0.0406		134	F	167	E	0.0384
135	B	40	H	0.0436		135	C	68	K	0.0416		135	D	31	F	0.0388		135	E	374	C	0.0404		135	F	242	L	0.0383
136	B	89	T	0.0429		136	C	253	E	0.0406		136	D	202	T	0.0386		136	E	263	Q	0.0403		136	F	258	P	0.0383
137	B	188	Y	0.0426		137	C	66	T	0.0392		137	D	216	L	0.0385		137	E	264	P	0.04		137	F	307	P	0.0381
138	B	66	T	0.0413		138	C	370	V	0.0389		138	D	26	A	0.0383		138	E	149	T	0.0399		138	F	250	I	0.0381
139	B	333	P	0.0403		139	C	26	A	0.0385		139	D	253	E	0.0383		139	E	42	G	0.0398		139	F	356	W	0.0361
140	B	250	I	0.0402		140	C	29	A	0.0376		140	D	242	L	0.0381		140	E	223	F	0.0398		140	F	202	T	0.0354
141	B	49	Q	0.0398		141	C	263	Q	0.0374		141	D	49	Q	0.0379		141	E	220	A	0.0393		141	F	370	V	0.0354
142	B	30	V	0.039		142	C	259	E	0.0364		142	D	264	P	0.0364		142	E	277	T	0.0391		142	F	294	Y	0.0352
143	B	147	R	0.039		143	C	65	L	0.0361		143	D	149	T	0.0364		143	E	147	R	0.0389		143	F	254	R	0.0351
144	B	264	P	0.0383		144	C	35	V	0.0358		144	D	68	K	0.0362		144	E	35	V	0.0386		144	F	22	A	0.0341
145	B	294	Y	0.0379		145	C	242	L	0.0357		145	D	9	V	0.0362		145	E	29	A	0.038		145	F	179	D	0.034
146	B	103	T	0.0378		146	C	164	P	0.0353		146	D	164	P	0.0357		146	E	179	D	0.0363		146	F	278	T	0.0325
147	B	211	D	0.0372		147	C	264	P	0.0346		147	D	66	T	0.0353		147	E	55	G	0.036		147	F	42	G	0.0321
148	B	257	C	0.0372		148	C	39	R	0.0343		148	D	263	Q	0.0353		148	E	63	G	0.0354		148	F	263	Q	0.032
149	B	44	M	0.037		149	C	44	M	0.0343		149	D	22	A	0.035		149	E	9	V	0.0347		149	F	89	T	0.0315
150	B	259	E	0.0362		150	C	55	G	0.034		150	D	254	R	0.0347		150	E	254	R	0.0339		150	F	264	P	0.0315
151	B	263	Q	0.0358		151	C	277	T	0.0339		151	D	29	A	0.0343		151	E	216	L	0.0336		151	F	26	A	0.0313
152	B	39	R	0.0353		152	C	250	I	0.0337		152	D	343	G	0.0336		152	E	70	P	0.0334		152	F	55	G	0.031
153	B	202	T	0.0349		153	C	70	P	0.0332		153	D	70	P	0.0329		153	E	278	T	0.0332		153	F	253	E	0.0309
154	B	55	G	0.034		154	C	22	A	0.0331		154	D	201	V	0.0328		154	E	26	A	0.0326		154	F	343	G	0.0308
155	B	189	L	0.0339		155	C	272	A	0.0326		155	D	259	E	0.0319		155	E	93	E	0.032		155	F	374	C	0.0306
156	B	68	K	0.0335		156	C	187	D	0.0324		156	D	333	P	0.0315		156	E	164	P	0.0318		156	F	8	L	0.0304
157	B	75	I	0.0335		157	C	202	T	0.0324		157	D	42	G	0.031		157	E	173	H	0.0318		157	F	372	R	0.0302
158	B	254	R	0.0334		158	C	257	C	0.0322		158	D	35	V	0.0308		158	E	187	D	0.0314		158	F	29	A	0.0302
159	B	267	I	0.0333		159	C	42	G	0.032		159	D	55	G	0.0304		159	E	205	E	0.0309		159	F	132	M	0.0299
160	B	374	C	0.0325		160	C	278	T	0.0319		160	D	89	T	0.0303		160	E	307	P	0.0303		160	F	216	L	0.0298
161	B	70	P	0.0321		161	C	307	P	0.0314		161	D	356	W	0.0302		161	E	36	G	0.0292		161	F	188	Y	0.0297
162	B	216	L	0.0321		162	C	298	V	0.0311		162	D	272	A	0.0301		162	E	257	C	0.0292		162	F	259	E	0.0297
163	B	272	A	0.0318		163	C	58	A	0.0308		163	D	187	D	0.0298		163	E	298	V	0.0288		163	F	44	M	0.0296
164	B	167	E	0.0318		164	C	333	P	0.0296		164	D	93	E	0.0296		164	E	22	A	0.0285		164	F	272	A	0.0293
165	B	93	E	0.0317		165	C	356	W	0.0293		165	D	374	C	0.0289		165	E	40	H	0.0284		165	F	333	P	0.0292
166	B	150	G	0.0315		166	C	267	I	0.0284		166	D	361	E	0.0287		166	E	58	A	0.0284		166	F	357	I	0.029
167	B	131	A	0.0315		167	C	374	C	0.0283		167	D	39	R	0.0286		167	E	146	G	0.0282		167	F	54	V	0.0282
168	B	370	V	0.031		168	C	95	R	0.028		168	D	174	A	0.0282		168	E	201	V	0.028		168	F	150	G	0.0281
169	B	201	V	0.0307		169	C	150	G	0.0277		169	D	298	V	0.0279		169	E	273	G	0.0279		169	F	40	H	0.028
170	B	42	G	0.0303		170	C	273	G	0.0272		170	D	267	I	0.0278		170	E	66	T	0.0277		170	F	39	R	0.028
171	B	215	K	0.0302		171	C	343	G	0.0268		171	D	120	T	0.0271		171	E	370	V	0.0275		171	F	298	V	0.028
172	B	26	A	0.0301		172	C	254	R	0.0267		172	D	132	M	0.0271		172	E	89	T	0.0275		172	F	36	G	0.0265
173	B	9	V	0.0297		173	C	173	H	0.0264		173	D	95	R	0.0269		173	E	266	F	0.0273		173	F	146	G	0.0259
174	B	8	L	0.0296		174	C	54	V	0.0261		174	D	63	G	0.0267		174	E	267	I	0.027		174	F	120	T	0.0259
175	B	209	V	0.0285		175	C	275	H	0.026		175	D	44	M	0.0257		175	E	272	A	0.027		175	F	47	M	0.0258
176	B	58	A	0.0283		176	C	89	T	0.0256		176	D	40	H	0.0255		176	E	313	M	0.0269		176	F	347	A	0.0256
177	B	63	G	0.0279		177	C	266	F	0.0248		177	D	167	E	0.0251		177	E	204	A	0.0268		177	F	211	D	0.0249
178	B	56	D	0.0277		178	C	330	I	0.0246		178	D	150	G	0.0247		178	E	333	P	0.0267		178	F	361	E	0.0248
179	B	204	A	0.0276		179	C	36	G	0.0245		179	D	347	A	0.0245		179	E	44	M	0.0262		179	F	201	V	0.0245
180	B	35	V	0.0276		180	C	132	M	0.0244		180	D	273	G	0.0242		180	E	343	G	0.0252		180	F	95	R	0.0243
181	B	212	I	0.0271		181	C	189	L	0.0244		181	D	41	Q	0.0238		181	E	356	W	0.0251		181	F	187	D	0.0242
182	B	260	T	0.0267		182	C	9	V	0.0243		182	D	205	E	0.0237		182	E	167	E	0.0251		182	F	66	T	0.0239
183	B	65	L	0.0262		183	C	93	E	0.0241		183	D	189	L	0.0237		183	E	65	L	0.025		183	F	215	K	0.0239
184	B	132	M	0.0259		184	C	209	V	0.0238		184	D	114	A	0.023		184	E	230	A	0.0249		184	F	204	A	0.0236
185	B	329	I	0.0258		185	C	56	D	0.023		185	D	215	K	0.0229		185	E	150	G	0.0249		185	F	93	E	0.0232
186	B	22	A	0.0256		186	C	204	A	0.023		186	D	252	N	0.0227		186	E	95	R	0.0248		186	F	63	G	0.0226
187	B	273	G	0.0255		187	C	334	E	0.0228		187	D	211	D	0.0226		187	E	56	D	0.0248		187	F	267	I	0.0218
188	B	90	F	0.0254		188	C	167	E	0.0227		188	D	36	G	0.0225		188	E	54	V	0.0248		188	F	281	S	0.0217
189	B	298	V	0.0248		189	C	211	D	0.0221		189	D	257	C	0.0225		189	E	361	E	0.0247		189	F	25	D	0.0213
190	B	187	D	0.0243		190	C	329	I	0.0219		190	D	25	D	0.0224		190	E	211	D	0.024		190	F	43	V	0.0211
191	B	266	F	0.0243		191	C	8	L	0.0216		191	D	270	E	0.0222		191	E	209	V	0.0238		191	F	257	C	0.0211
192	B	270	E	0.023		192	C	270	E	0.0215		192	D	329	I	0.0222		192	E	252	N	0.0235		192	F	273	G	0.0211
193	B	174	A	0.0227		193	C	240	Y	0.0213		193	D	43	V	0.0221		193	E	251	G	0.0227		193	F	58	A	0.021
194	B	43	V	0.0226		194	C	25	D	0.021		194	D	331	A	0.022		194	E	192	I	0.0226		194	F	330	I	0.0205
195	B	95	R	0.0225		195	C	114	A	0.0209		195	D	204	A	0.0218		195	E	189	L	0.0226		195	F	102	P	0.0203
196	B	205	E	0.0223		196	C	201	V	0.0208		196	D	79	W	0.0218		196	E	25	D	0.0222		196	F	65	L	0.0199
197	B	281	S	0.0221		197	C	90	F	0.0208		197	D	58	A	0.0217		197	E	132	M	0.022		197	F	252	N	0.0195
198	B	20	G	0.0219		198	C	260	T	0.0207		198	D	370	V	0.0216		198	E	330	I	0.0216		198	F	329	I	0.0195
199	B	173	H	0.0217		199	C	120	T	0.0206		199	D	266	F	0.0214		199	E	120	T	0.0213		199	F	189	L	0.0195
200	B	36	G	0.0213		200	C	53	Y	0.0205		200	D	322	P	0.0214		200	E	61	K	0.0212		200	F	90	F	0.0194
201	B	120	T	0.0213		201	C	63	G	0.0205		201	D	192	I	0.0213		201	E	198	Y	0.0211		201	F	369	I	0.0193
202	B	275	H	0.021		202	C	131	A	0.0203		202	D	131	A	0.0213		202	E	329	I	0.021		202	F	114	A	0.0192
203	B	343	G	0.0208		203	C	20	G	0.0203		203	D	56	D	0.0209		203	E	20	G	0.0209		203	F	208	I	0.0185
204	B	208	I	0.0207		204	C	146	G	0.0202		204	D	281	S	0.0208		204	E	39	R	0.0208		204	F	37	R	0.0184
205	B	361	E	0.0206		205	C	24	D	0.0195		205	D	357	I	0.0207		205	E	275	H	0.0206		205	F	103	T	0.0184
206	B	192	I	0.0195		206	C	357	I	0.0194		206	D	146	G	0.0203		206	E	227	M	0.0201		206	F	205	E	0.0182
207	B	330	I	0.0191		207	C	220	A	0.0193		207	D	328	K	0.0203		207	E	221	L	0.02		207	F	131	A	0.0182
208	B	347	A	0.019		208	C	81	D	0.0193		208	D	220	A	0.0202		208	E	90	F	0.0198		208	F	79	W	0.0182
209	B	102	P	0.0188		209	C	43	V	0.019		209	D	65	L	0.0192		209	E	131	A	0.0197		209	F	209	V	0.0181
210	B	220	A	0.0187		210	C	174	A	0.0186		210	D	90	F	0.0192		210	E	270	E	0.019		210	F	220	A	0.0181
211	B	354	Q	0.0186		211	C	144	A	0.0185		211	D	102	P	0.0191		211	E	334	E	0.019		211	F	270	E	0.018
212	B	331	A	0.0175		212	C	79	W	0.0185		212	D	223	F	0.0189		212	E	114	A	0.0189		212	F	81	D	0.0178
213	B	223	F	0.0175		213	C	281	S	0.0183		213	D	227	M	0.0189		213	E	43	V	0.0185		213	F	354	Q	0.0177
214	B	54	V	0.0174		214	C	223	F	0.0182		214	D	330	I	0.0185		214	E	357	I	0.0184		214	F	88	H	0.0176
215	B	61	K	0.0174		215	C	341	I	0.0179		215	D	209	V	0.0184		215	E	212	I	0.018		215	F	38	P	0.0175
216	B	53	Y	0.0174		216	C	88	H	0.0179		216	D	212	I	0.0182		216	E	208	I	0.0177		216	F	56	D	0.0172
217	B	91	Y	0.0169		217	C	325	M	0.0178		217	D	342	G	0.018		217	E	281	S	0.0177		217	F	28	R	0.0171
218	B	37	R	0.0169		218	C	192	I	0.0178		218	D	54	V	0.0179		218	E	77	T	0.0176		218	F	322	P	0.0169
219	B	251	G	0.0168		219	C	28	R	0.0177		219	D	260	T	0.0179		219	E	53	Y	0.0176		219	F	41	Q	0.0168
220	B	252	N	0.0167		220	C	369	I	0.0176		220	D	317	I	0.0178		220	E	328	K	0.0174		220	F	174	A	0.0168
221	B	357	I	0.0167		221	C	145	S	0.0176		221	D	275	H	0.0174		221	E	28	R	0.0174		221	F	61	K	0.0166
222	B	193	L	0.0166		222	C	212	I	0.0173		222	D	325	M	0.017		222	E	260	T	0.0174		222	F	275	H	0.0166
223	B	227	M	0.0166		223	C	77	T	0.0173		223	D	208	I	0.0169		223	E	81	D	0.0172		223	F	53	Y	0.0165
224	B	240	Y	0.0166		224	C	215	K	0.0171		224	D	144	A	0.0166		224	E	144	A	0.0169		224	F	328	K	0.0164
225	B	317	I	0.0163		225	C	205	E	0.0168		225	D	61	K	0.0165		225	E	57	E	0.0169		225	F	144	A	0.0163
226	B	146	G	0.0161		226	C	91	Y	0.0165		226	D	20	G	0.0163		226	E	347	A	0.0168		226	F	20	G	0.0163
227	B	284	K	0.016		227	C	361	E	0.0165		227	D	28	R	0.0163		227	E	91	Y	0.0168		227	F	77	T	0.0162
228	B	84	K	0.016		228	C	208	I	0.0163		228	D	354	Q	0.0162		228	E	79	W	0.0165		228	F	166	Y	0.016
229	B	114	A	0.0159		229	C	102	P	0.0163		229	D	334	E	0.0161		229	E	38	P	0.0165		229	F	192	I	0.0158
230	B	262	F	0.0156		230	C	347	A	0.0161		230	D	369	I	0.016		230	E	196	R	0.0165		230	F	212	I	0.0157
231	B	144	A	0.0155		231	C	252	N	0.016		231	D	24	D	0.0159		231	E	224	E	0.0162		231	F	331	A	0.0157
232	B	198	Y	0.0154		232	C	84	K	0.016		232	D	81	D	0.0158		232	E	200	F	0.0159		232	F	236	L	0.0157
233	B	94	L	0.0151		233	C	227	M	0.0158		233	D	200	F	0.0156		233	E	322	P	0.0159		233	F	266	F	0.0156
234	B	200	F	0.0151		234	C	61	K	0.0157		234	D	53	Y	0.0156		234	E	354	Q	0.0157		234	F	334	E	0.0155
235	B	369	I	0.015		235	C	331	A	0.0157		235	D	230	A	0.0152		235	E	193	L	0.0156		235	F	308	G	0.0153
236	B	236	L	0.015		236	C	37	R	0.0154		236	D	38	P	0.015		236	E	174	A	0.0156		236	F	24	D	0.0153
237	B	24	D	0.0149		237	C	322	P	0.0152		237	D	37	R	0.0148		237	E	240	Y	0.0155		237	F	284	K	0.015
238	B	28	R	0.014		238	C	51	D	0.0146		238	D	94	L	0.0148		238	E	331	A	0.0151		238	F	260	T	0.0149
239	B	268	G	0.014		239	C	198	Y	0.0144		239	D	240	Y	0.0147		239	E	215	K	0.015		239	F	240	Y	0.0148
240	B	308	G	0.014		240	C	166	Y	0.0143		240	D	251	G	0.0147		240	E	145	S	0.015		240	F	223	F	0.0148
241	B	325	M	0.0138		241	C	342	G	0.0141		241	D	236	L	0.0146		241	E	226	E	0.0148		241	F	129	V	0.0146
242	B	38	P	0.0137		242	C	38	P	0.0139		242	D	7	A	0.0145		242	E	41	Q	0.0146		242	F	342	G	0.0146
243	B	166	Y	0.0136		243	C	230	A	0.0136		243	D	57	E	0.0143		243	E	24	D	0.0145		243	F	94	L	0.0146
244	B	334	E	0.0135		244	C	236	L	0.0136		244	D	221	L	0.0141		244	E	317	I	0.0144		244	F	341	I	0.0143
245	B	276	E	0.0134		245	C	251	G	0.0129		245	D	8	L	0.014		245	E	341	I	0.0144		245	F	98	P	0.0142
246	B	81	D	0.0133		246	C	328	K	0.0128		246	D	308	G	0.014		246	E	102	P	0.0142		246	F	251	G	0.0136
247	B	224	E	0.0133		247	C	284	K	0.0124		247	D	145	S	0.014		247	E	88	H	0.0141		247	F	317	I	0.0136
248	B	218	Y	0.0132		248	C	354	Q	0.0123		248	D	284	K	0.0139		248	E	94	L	0.0141		248	F	230	A	0.0134
249	B	328	K	0.0132		249	C	224	E	0.0121		249	D	84	K	0.0137		249	E	8	L	0.0141		249	F	198	Y	0.0133
250	B	190	M	0.0132		250	C	200	F	0.0121		250	D	88	H	0.0137		250	E	342	G	0.0141		250	F	227	M	0.0133
251	B	21	F	0.013		251	C	122	I	0.012		251	D	224	E	0.0135		251	E	256	R	0.014		251	F	84	K	0.0127
252	B	88	H	0.013		252	C	262	F	0.0119		252	D	198	Y	0.0132		252	E	83	E	0.014		252	F	221	L	0.0125
253	B	322	P	0.0129		253	C	193	L	0.0119		253	D	91	Y	0.0131		253	E	308	G	0.0137		253	F	97	A	0.0125
254	B	7	A	0.0128		254	C	276	E	0.0119		254	D	193	L	0.0131		254	E	369	I	0.0137		254	F	145	S	0.0125
255	B	145	S	0.0128		255	C	317	I	0.0119		255	D	103	T	0.0131		255	E	37	R	0.0134		255	F	7	A	0.0121
256	B	312	R	0.0127		256	C	78	N	0.0118		256	D	262	F	0.013		256	E	262	F	0.0134		256	F	325	M	0.0119
257	B	129	V	0.0127		257	C	94	L	0.0118		257	D	327	I	0.013		257	E	236	L	0.0132		257	F	262	F	0.0119
258	B	25	D	0.0127		258	C	103	T	0.0118		258	D	268	G	0.013		258	E	276	E	0.0129		258	F	57	E	0.0118
259	B	97	A	0.0125		259	C	83	E	0.0117		259	D	77	T	0.0128		259	E	312	R	0.0128		259	F	91	Y	0.0118
260	B	230	A	0.0121		260	C	97	A	0.0117		260	D	231	A	0.0128		260	E	284	K	0.0124		260	F	51	D	0.0117
261	B	98	P	0.0117		261	C	308	G	0.0116		261	D	45	V	0.0127		261	E	84	K	0.0124		261	F	218	Y	0.0117
262	B	248	I	0.0117		262	C	286	D	0.0115		262	D	166	Y	0.0125		262	E	51	D	0.0123		262	F	244	D	0.0116
263	B	221	L	0.0114		263	C	256	R	0.0115		263	D	83	E	0.0123		263	E	52	S	0.0121		263	F	21	F	0.0116
264	B	342	G	0.0114		264	C	196	R	0.0114		264	D	286	D	0.0122		264	E	103	T	0.012		264	F	122	I	0.0115
265	B	51	D	0.0113		265	C	218	Y	0.011		265	D	226	E	0.012		265	E	122	I	0.012		265	F	226	E	0.0113
266	B	341	I	0.0113		266	C	21	F	0.011		266	D	122	I	0.0115		266	E	248	I	0.0119		266	F	344	S	0.0112
267	B	122	I	0.0112		267	C	268	G	0.0109		267	D	78	N	0.0115		267	E	21	F	0.0119		267	F	52	S	0.0111
268	B	293	L	0.0112		268	C	52	S	0.0108		268	D	341	I	0.0113		268	E	222	D	0.0118		268	F	193	L	0.011
269	B	83	E	0.0111		269	C	57	E	0.0107		269	D	238	K	0.0113		269	E	218	Y	0.0113		269	F	367	P	0.0107
270	B	246	Q	0.011		270	C	127	F	0.0107		270	D	191	K	0.0112		270	E	78	N	0.0112		270	F	200	F	0.0106
271	B	79	W	0.0109		271	C	345	I	0.0105		271	D	276	E	0.0109		271	E	325	M	0.0112		271	F	45	V	0.0105
272	B	41	Q	0.0107		272	C	226	E	0.0105		272	D	321	A	0.0109		272	E	345	I	0.0112		272	F	78	N	0.0104
273	B	57	E	0.0106		273	C	312	R	0.0104		273	D	244	D	0.0106		273	E	255	F	0.011		273	F	345	I	0.0104
274	B	243	P	0.0106		274	C	7	A	0.0103		274	D	21	F	0.0105		274	E	246	Q	0.0107		274	F	127	F	0.0104
275	B	127	F	0.0105		275	C	41	Q	0.0101		275	D	256	R	0.0104		275	E	327	I	0.0107		275	F	293	L	0.0103
276	B	196	R	0.0104		276	C	45	V	0.0101		276	D	51	D	0.0104		276	E	166	Y	0.0103		276	F	268	G	0.01
277	B	226	E	0.0104		277	C	367	P	0.0101		277	D	218	Y	0.0102		277	E	244	D	0.0103		277	F	256	R	0.01
278	B	238	K	0.0102		278	C	344	S	0.0097		278	D	196	R	0.0102		278	E	190	M	0.0102		278	F	83	E	0.0098
279	B	195	E	0.0102		279	C	248	I	0.0096		279	D	190	M	0.0102		279	E	268	G	0.0101		279	F	326	K	0.0098
280	B	327	I	0.0102		280	C	246	Q	0.0095		280	D	222	D	0.0101		280	E	195	E	0.01		280	F	248	I	0.0096
281	B	231	A	0.0101		281	C	195	E	0.0094		281	D	248	I	0.0101		281	E	238	K	0.01		281	F	276	E	0.0094
282	B	350	S	0.01		282	C	231	A	0.0091		282	D	246	Q	0.0099		282	E	45	V	0.0099		282	F	231	A	0.0093
283	B	286	D	0.0099		283	C	293	L	0.0091		283	D	326	K	0.0094		283	E	231	A	0.0099		283	F	224	E	0.0093
284	B	60	S	0.0099		284	C	190	M	0.009		284	D	195	E	0.0094		284	E	316	E	0.0098		284	F	246	Q	0.0092
285	B	77	T	0.0093		285	C	221	L	0.0089		285	D	345	I	0.0093		285	E	286	D	0.0094		285	F	222	D	0.0086
286	B	310	A	0.0091		286	C	50	K	0.0089		286	D	310	A	0.0093		286	E	60	S	0.0091		286	F	196	R	0.0084
287	B	255	F	0.0091		287	C	129	V	0.0088		287	D	97	A	0.0093		287	E	326	K	0.0091		287	F	327	I	0.0082
288	B	244	D	0.0091		288	C	98	P	0.0086		288	D	285	C	0.0092		288	E	321	A	0.0091		288	F	285	C	0.0082
289	B	285	C	0.009		289	C	255	F	0.0085		289	D	129	V	0.0091		289	E	97	A	0.0091		289	F	296	N	0.0081
290	B	316	E	0.009		290	C	243	P	0.0084		290	D	52	S	0.009		290	E	191	K	0.009		290	F	310	A	0.008
291	B	256	R	0.0089		291	C	326	K	0.0082		291	D	367	P	0.0089		291	E	344	S	0.0089		291	F	238	K	0.0078
292	B	191	K	0.0087		292	C	191	K	0.0081		292	D	265	S	0.0088		292	E	367	P	0.0088		292	F	312	R	0.0076
293	B	353	Q	0.0086		293	C	285	C	0.008		293	D	243	P	0.0086		293	E	48	G	0.0087		293	F	23	G	0.0075
294	B	345	I	0.0085		294	C	321	A	0.008		294	D	287	I	0.0085		294	E	237	E	0.0087		294	F	96	V	0.0075
295	B	296	N	0.0085		295	C	327	I	0.0079		295	D	60	S	0.0084		295	E	7	A	0.0087		295	F	321	A	0.0075
296	B	367	P	0.0085		296	C	279	Y	0.0079		296	D	293	L	0.0084		296	E	129	V	0.0086		296	F	255	F	0.0074
297	B	279	Y	0.0083		297	C	316	E	0.0078		297	D	312	R	0.0083		297	E	127	F	0.0085		297	F	287	I	0.0073
298	B	344	S	0.0081		298	C	296	N	0.0078		298	D	126	T	0.0077		298	E	265	S	0.0081		298	F	286	D	0.0072
299	B	282	I	0.0075		299	C	244	D	0.0077		299	D	255	F	0.0077		299	E	293	L	0.0081		299	F	190	M	0.0071
300	B	265	S	0.0073		300	C	265	S	0.0075		300	D	234	S	0.0076		300	E	234	S	0.0076		300	F	48	G	0.0069
301	B	326	K	0.007		301	C	310	A	0.0074		301	D	279	Y	0.0076		301	E	50	K	0.0076		301	F	60	S	0.0069
302	B	45	V	0.0069		302	C	287	I	0.0073		302	D	344	S	0.0073		302	E	126	T	0.0075		302	F	265	S	0.0067
303	B	96	V	0.0068		303	C	80	D	0.0071		303	D	288	D	0.0072		303	E	310	A	0.0075		303	F	243	P	0.0067
304	B	321	A	0.0068		304	C	222	D	0.007		304	D	365	A	0.0072		304	E	287	I	0.0074		304	F	233	S	0.0064
305	B	222	D	0.0064		305	C	238	K	0.0067		305	D	316	E	0.0071		305	E	243	P	0.0071		305	F	46	G	0.0064
306	B	52	S	0.0064		306	C	234	S	0.0065		306	D	98	P	0.0071		306	E	285	C	0.0071		306	F	282	I	0.0063
307	B	50	K	0.0063		307	C	48	G	0.0065		307	D	237	E	0.007		307	E	46	G	0.0071		307	F	195	E	0.0063
308	B	92	N	0.0063		308	C	46	G	0.0062		308	D	48	G	0.0069		308	E	368	S	0.007		308	F	234	S	0.0062
309	B	237	E	0.0061		309	C	60	S	0.0061		309	D	23	G	0.0068		309	E	23	G	0.0069		309	F	126	T	0.0062
310	B	78	N	0.006		310	C	126	T	0.006		310	D	290	R	0.0068		310	E	199	S	0.0066		310	F	316	E	0.0062
311	B	280	N	0.0059		311	C	87	H	0.006		311	D	324	T	0.0068		311	E	296	N	0.0066		311	F	311	D	0.006
312	B	234	S	0.0059		312	C	23	G	0.0059		312	D	127	F	0.0066		312	E	233	S	0.0061		312	F	288	D	0.006
313	B	46	G	0.0059		313	C	280	N	0.0059		313	D	296	N	0.0066		313	E	279	Y	0.006		313	F	50	K	0.006
314	B	283	M	0.0058		314	C	233	S	0.0058		314	D	289	I	0.0066		314	E	80	D	0.0057		314	F	279	Y	0.0056
315	B	365	A	0.0056		315	C	353	Q	0.0058		315	D	80	D	0.0063		315	E	290	R	0.0057		315	F	324	T	0.0056
316	B	126	T	0.0056		316	C	282	I	0.0058		316	D	46	G	0.0062		316	E	96	V	0.0056		316	F	368	S	0.0055
317	B	23	G	0.0056		317	C	350	S	0.0056		317	D	282	I	0.0062		317	E	365	A	0.0056		317	F	130	P	0.0055
318	B	311	D	0.0055		318	C	295	A	0.0055		318	D	199	S	0.006		318	E	353	Q	0.0056		318	F	291	K	0.0055
319	B	130	P	0.0054		319	C	96	V	0.0054		319	D	233	S	0.0059		319	E	350	S	0.0055		319	F	365	A	0.0055
320	B	287	I	0.0054		320	C	365	A	0.0053		320	D	283	M	0.0058		320	E	92	N	0.0055		320	F	295	A	0.0055
321	B	233	S	0.0053		321	C	368	S	0.0053		321	D	311	D	0.0054		321	E	241	E	0.0053		321	F	237	E	0.0054
322	B	48	G	0.0052		322	C	292	D	0.0051		322	D	350	S	0.0054		322	E	98	P	0.0053		322	F	80	D	0.0053
323	B	368	S	0.0052		323	C	283	M	0.0051		323	D	353	Q	0.0053		323	E	324	T	0.0053		323	F	191	K	0.0053
324	B	358	S	0.0051		324	C	237	E	0.005		324	D	320	L	0.0053		324	E	311	D	0.0052		324	F	92	N	0.0052
325	B	324	T	0.005		325	C	249	T	0.0049		325	D	50	K	0.0053		325	E	295	A	0.0051		325	F	290	R	0.0052
326	B	199	S	0.005		326	C	241	E	0.0048		326	D	368	S	0.0052		326	E	282	I	0.0051		326	F	289	I	0.005
327	B	241	E	0.005		327	C	288	D	0.0047		327	D	280	N	0.0052		327	E	249	T	0.0049		327	F	353	Q	0.0048
328	B	295	A	0.0047		328	C	290	R	0.0047		328	D	92	N	0.0051		328	E	87	H	0.0047		328	F	199	S	0.0047
329	B	87	H	0.0046		329	C	311	D	0.0047		329	D	295	A	0.005		329	E	280	N	0.0046		329	F	350	S	0.0047
330	B	5	T	0.0045		330	C	320	L	0.0046		330	D	291	K	0.0049		330	E	320	L	0.0046		330	F	283	M	0.0045
331	B	292	D	0.0045		331	C	324	T	0.0046		331	D	235	S	0.0049		331	E	235	S	0.0045		331	F	87	H	0.0045
332	B	291	K	0.0044		332	C	358	S	0.0046		332	D	130	P	0.0048		332	E	283	M	0.0045		332	F	292	D	0.0044
333	B	290	R	0.0044		333	C	117	E	0.0046		333	D	239	S	0.0045		333	E	291	K	0.0044		333	F	235	S	0.0044
334	B	320	L	0.0044		334	C	289	I	0.0044		334	D	366	G	0.0044		334	E	289	I	0.0044		334	F	229	T	0.0043
335	B	348	S	0.0042		335	C	92	N	0.0043		335	D	117	E	0.0044		335	E	117	E	0.0043		335	F	117	E	0.0042
336	B	366	G	0.0042		336	C	5	T	0.0042		336	D	87	H	0.0043		336	E	366	G	0.0043		336	F	280	N	0.0041
337	B	289	I	0.0041		337	C	291	K	0.0042		337	D	359	K	0.0043		337	E	197	G	0.0042		337	F	358	S	0.0041
338	B	249	T	0.0041		338	C	101	H	0.0042		338	D	5	T	0.0042		338	E	239	S	0.0041		338	F	359	K	0.004
339	B	229	T	0.0038		339	C	118	K	0.004		339	D	96	V	0.0041		339	E	288	D	0.0039		339	F	362	Y	0.004
340	B	101	H	0.0036		340	C	229	T	0.0038		340	D	292	D	0.004		340	E	358	S	0.0038		340	F	5	T	0.0038
341	B	117	E	0.0036		341	C	130	P	0.0037		341	D	125	E	0.004		341	E	125	E	0.0037		341	F	320	L	0.0038
342	B	235	S	0.0035		342	C	199	S	0.0037		342	D	229	T	0.004		342	E	130	P	0.0037		342	F	366	G	0.0038
343	B	288	D	0.0034		343	C	235	S	0.0035		343	D	241	E	0.0039		343	E	292	D	0.0036		343	F	101	H	0.0037
344	B	360	Q	0.0033		344	C	362	Y	0.0034		344	D	249	T	0.0038		344	E	232	S	0.0036		344	F	99	E	0.0037
345	B	239	S	0.0033		345	C	366	G	0.0034		345	D	362	Y	0.0038		345	E	229	T	0.0035		345	F	249	T	0.0037
346	B	80	D	0.0032		346	C	359	K	0.0031		346	D	101	H	0.0035		346	E	128	N	0.0035		346	F	100	E	0.0035
347	B	125	E	0.0032		347	C	125	E	0.0029		347	D	228	A	0.0034		347	E	101	H	0.0035		347	F	118	K	0.0034
348	B	362	Y	0.0029		348	C	124	F	0.0027		348	D	232	S	0.0033		348	E	362	Y	0.0032		348	F	197	G	0.0033
349	B	232	S	0.0029		349	C	319	A	0.0026		349	D	348	S	0.0033		349	E	364	E	0.0031		349	F	124	F	0.0031
350	B	124	F	0.0029		350	C	348	S	0.0026		350	D	128	N	0.0032		350	E	319	A	0.003		350	F	319	A	0.003
351	B	99	E	0.0029		351	C	232	S	0.0026		351	D	319	A	0.0032		351	E	5	T	0.0029		351	F	348	S	0.003
352	B	128	N	0.0028		352	C	197	G	0.0026		352	D	100	E	0.0031		352	E	124	F	0.0028		352	F	232	S	0.003
353	B	100	E	0.0028		353	C	239	S	0.0025		353	D	364	E	0.0031		353	E	247	V	0.0028		353	F	239	S	0.0029
354	B	359	K	0.0028		354	C	100	E	0.0025		354	D	314	Q	0.003		354	E	121	Q	0.0028		354	F	241	E	0.0027
355	B	194	T	0.0028		355	C	99	E	0.0025		355	D	118	K	0.0029		355	E	348	S	0.0028		355	F	228	A	0.0027
356	B	228	A	0.0027		356	C	247	V	0.0024		356	D	121	Q	0.0029		356	E	228	A	0.0028		356	F	128	N	0.0027
357	B	364	E	0.0027		357	C	128	N	0.0023		357	D	194	T	0.0028		357	E	194	T	0.0027		357	F	194	T	0.0026
358	B	197	G	0.0025		358	C	228	A	0.0023		358	D	358	S	0.0027		358	E	100	E	0.0026		358	F	121	Q	0.0026
359	B	315	K	0.0025		359	C	194	T	0.0023		359	D	124	F	0.0026		359	E	118	K	0.0026		359	F	364	E	0.0025
360	B	319	A	0.0024		360	C	121	Q	0.0023		360	D	315	K	0.0026		360	E	359	K	0.0023		360	F	247	V	0.0024
361	B	314	Q	0.0023		361	C	315	K	0.002		361	D	323	S	0.0026		361	E	314	Q	0.0022		361	F	314	Q	0.0024
362	B	118	K	0.0022		362	C	323	S	0.0019		362	D	197	G	0.0024		362	E	323	S	0.0022		362	F	125	E	0.0024
363	B	247	V	0.0022		363	C	314	Q	0.0019		363	D	99	E	0.0023		363	E	315	K	0.0022		363	F	315	K	0.0022
364	B	323	S	0.0022		364	C	364	E	0.0018		364	D	247	V	0.0022		364	E	99	E	0.0022		364	F	6	T	0.0021
365	B	121	Q	0.0018		365	C	360	Q	0.0016		365	D	318	T	0.002		365	E	360	Q	0.0021		365	F	360	Q	0.0019
366	B	6	T	0.0014		366	C	6	T	0.0012		366	D	360	Q	0.0019		366	E	318	T	0.0016		366	F	323	S	0.0019
367	B	318	T	0.0014		367	C	363	D	0.0012		367	D	363	D	0.0016		367	E	363	D	0.0013		367	F	318	T	0.0017
368	B	363	D	0.0013		368	C	318	T	0.0012		368	D	6	T	0.0015		368	E	225	N	0.0013		368	F	363	D	0.0013
369	B	225	N	0.001		369	C	225	N	0.0009		369	D	225	N	0.001		369	E	6	T	0.0011		369	F	225	N	0.0009
370	B	245	G	0.0007		370	C	245	G	0.0005		370	D	245	G	0.0008		370	E	245	G	0.001		370	F	245	G	0.0008
